# Principles of RNA processing from analysis of enhanced CLIP maps for 150 RNA binding proteins

**DOI:** 10.1101/807008

**Authors:** Eric L Van Nostrand, Gabriel A Pratt, Brian A Yee, Emily Wheeler, Steven M Blue, Jasmine Mueller, Samuel S Park, Keri E Garcia, Chelsea Gelboin-Burkhart, Thai B Nguyen, Ines Rabano, Rebecca Stanton, Balaji Sundararaman, Ruth Wang, Xiang-Dong Fu, Brenton R Graveley, Gene W Yeo

**Affiliations:** Department of Cellular and Molecular Medicine, University of California San Diego, La Jolla, CA; Institute for Genomic Medicine, University of California San Diego, La Jolla, CA; Department of Genetics and Genome Sciences, Institute for Systems Genomics, UConn Health, Farmington, CT

**Keywords:** eCLIP, CLIP-seq, RNA binding protein, RNA processing

## Abstract

A critical step in uncovering rules of RNA processing is to study the *in vivo* regulatory networks of RNA binding proteins (RBPs). Crosslinking and immunoprecipitation (CLIP) methods enabled mapping RBP targets transcriptome-wide, but methodological differences present challenges to large-scale integrated analysis across datasets. The development of enhanced CLIP (eCLIP) enabled the large-scale mapping of targets for 150 RBPs in K562 and HepG2, creating a unique resource of RBP interactomes profiled with a standardized methodology in the same cell types. Here we describe our analysis of 223 enhanced (eCLIP) datasets characterizing 150 RBPs in K562 and HepG2 cell lines, revealing a range of binding modalities, including highly resolved positioning around splicing signals and mRNA untranslated regions that associate with distinct RBP functions. Quantification of enrichment for repetitive and abundant multi-copy elements reveals 70% of RBPs have enrichment for non-mRNA element classes, enables identification of novel ribosomal RNA processing factors and sites and suggests that association with retrotransposable elements reflects multiple RBP mechanisms of action. Analysis of spliceosomal RBPs indicates that eCLIP resolves AQR association after intronic lariat formation (enabling identification of branch points with single-nucleotide resolution) and provides genome-wide validation for a branch point-based scanning model for 3’ splice site recognition. Further, we show that eCLIP peak co-occurrences across RBPs enables the discovery of novel co-interacting RBPs. Finally, we present a protocol for visualization of RBP:RNA complexes in the eCLIP workflow using biotin and standard chemiluminescent visualization reagents, enabling simplified confirmation of ribonucleoprotein enrichment without radioactivity. This work illustrates the value of integrated analysis across eCLIP profiling of RBPs with widely distinct functions to reveal novel RNA biology. Further, our quantification of both mRNA and other element association will enable further research to identify novel roles of RBPs in regulating RNA processing.
