## Supplemental Table 1 for "Principles of RNA processing from analysis of enhanced CLIP maps for 150 RNA binding proteins"

### Sheet: eCLIP
RBP	Cell_line	eCLIP_exp	Control_exp	Experiment Fastq Files	Experiment Bam Files	Peak Files	Reproducible Peak Files	Input ID	Input Fastq Files	Input Bam Files
HNRNPC	HepG2	ENCSR550DVK	ENCSR497ANA	ENCFF035QUK,ENCFF584MZO,ENCFF040BGS,ENCFF065BIC	ENCFF869PNM,ENCFF736ZQQ	ENCFF401SPQ,ENCFF738FJS	ENCFF105AKX	HNRNPC eCLIP mock input	ENCFF412YDY,ENCFF357SNM	ENCFF823ZZZ
RBFOX2	HepG2	ENCSR987FTF	ENCSR799EKA	ENCFF591SSP,ENCFF172GUS,ENCFF647KDW,ENCFF289OFA	ENCFF994WPX,ENCFF154BQS	ENCFF639MYI,ENCFF664WCU	ENCFF154DRN	RBFOX2 eCLIP mock input	ENCFF264UQQ,ENCFF648TWD	ENCFF590UCY
IGF2BP1	HepG2	ENCSR744GEU	ENCSR205ZCE	ENCFF943QCL,ENCFF437VOG,ENCFF362JFX,ENCFF539YWE	ENCFF059OSQ,ENCFF438FSK	ENCFF976DBP,ENCFF486BXN	ENCFF517ECT	IGF2BP1 eCLIP mock input	ENCFF207TDD,ENCFF389YBN	ENCFF772RXA
HNRNPK	HepG2	ENCSR828ZID	ENCSR354KAS	ENCFF016HQT,ENCFF924WZQ,ENCFF118YMC,ENCFF120AAW	ENCFF457EXY,ENCFF329QRR	ENCFF877KBJ,ENCFF556EBT	ENCFF993NVI	HNRNPK eCLIP mock input	ENCFF060FDD,ENCFF555OUH	ENCFF538YHY
SRSF7	HepG2	ENCSR513NDD	ENCSR629MQN	ENCFF729MSV,ENCFF605JFT,ENCFF619RHU,ENCFF578OMQ	ENCFF106PSH,ENCFF632LPF	ENCFF774EDY,ENCFF913UPA	ENCFF865AZP	SRSF7 eCLIP mock input	ENCFF611KBN,ENCFF043KVQ	ENCFF586AZF
IGF2BP3	HepG2	ENCSR993OLA	ENCSR077KVG	ENCFF518ZYS,ENCFF768LZF,ENCFF860PRT,ENCFF333RHN	ENCFF163VGP,ENCFF957CDL	ENCFF858ZLX,ENCFF175PMW	ENCFF311TOZ	IGF2BP3 eCLIP mock input	ENCFF742YFO,ENCFF843CUY	ENCFF983FIG
TIA1	HepG2	ENCSR623VEQ	ENCSR333PZV	ENCFF181GFC,ENCFF482SRR,ENCFF506BUC,ENCFF643ZXH	ENCFF485LRS,ENCFF878IQT	ENCFF055IIM,ENCFF358SGV	ENCFF640DDA	TIA1 eCLIP mock input	ENCFF678FPJ,ENCFF805EWQ	ENCFF482VTM
SRSF9	HepG2	ENCSR773KRC	ENCSR060VZF	ENCFF912JVC,ENCFF038QQM,ENCFF354DZK,ENCFF589NCU	ENCFF593PCX,ENCFF709HAD	ENCFF125UVA,ENCFF409GPI	ENCFF075NSB	SRSF9 eCLIP mock input	ENCFF361CSS,ENCFF463PBP	ENCFF849LMJ
TRA2A	HepG2	ENCSR314UMJ	ENCSR544CTM	ENCFF267TXP,ENCFF836WPZ,ENCFF253TTK,ENCFF065AKB	ENCFF693CSS,ENCFF832CEI	ENCFF210QRC,ENCFF955HGE	ENCFF917NGY	TRA2A eCLIP mock input	ENCFF976JEU,ENCFF411KJR	ENCFF413FAM
IGF2BP1	K562	ENCSR975KIR	ENCSR125CLF	ENCFF399XVR,ENCFF383VVS,ENCFF088JXR,ENCFF271KYF	ENCFF002KWR,ENCFF956NTH	ENCFF435MEM,ENCFF701YCW	ENCFF890VLH	IGF2BP1 eCLIP mock input	ENCFF592FNJ,ENCFF672RWL	ENCFF425DPU
HNRNPM	HepG2	ENCSR267UCX	ENCSR459ONR	ENCFF503KDE,ENCFF600EOC,ENCFF817WMP,ENCFF136GAI	ENCFF160MZO,ENCFF450IJF	ENCFF542FRX,ENCFF040JSC	ENCFF878JOG	HNRNPM eCLIP mock input	ENCFF374BGY,ENCFF302HGT	ENCFF381PFB
FKBP4	HepG2	ENCSR018ZUE	ENCSR704LTK	ENCFF214SWU,ENCFF975CKG,ENCFF487PAA,ENCFF437VVV	ENCFF035UHD,ENCFF249FBZ	ENCFF993XGD,ENCFF585PKG	ENCFF374GKD	FKBP4 eCLIP mock input	ENCFF648UKF,ENCFF143QIL	ENCFF194AMH
HNRNPM	K562	ENCSR412NOW	ENCSR212ILN	ENCFF389NRU,ENCFF169FPF,ENCFF024KBB,ENCFF315KYY	ENCFF854QQW,ENCFF259AUE	ENCFF016LSY,ENCFF462KTW	ENCFF342PGS	HNRNPM eCLIP mock input	ENCFF018ESM,ENCFF589IKK	ENCFF030ZRP
IGF2BP2	K562	ENCSR062NNB	ENCSR387RGT	ENCFF307AUO,ENCFF643OXD,ENCFF563WIX,ENCFF418NBV	ENCFF719CCI,ENCFF446VVE	ENCFF512QJT,ENCFF968WTB	ENCFF977MKB	IGF2BP2 eCLIP mock input	ENCFF939IUP,ENCFF610LIH	ENCFF011HZT
SLTM	HepG2	ENCSR351PVI	ENCSR670UPZ	ENCFF065END,ENCFF958NRC,ENCFF208JVP,ENCFF142LPF	ENCFF125BHF,ENCFF736YMC	ENCFF870XZV,ENCFF892IWC	ENCFF837ZOX	SLTM eCLIP mock input	ENCFF995SCZ,ENCFF489KGX	ENCFF262DRT
SF3B4	HepG2	ENCSR279UJF	ENCSR886YYD	ENCFF992GNI,ENCFF702GTT,ENCFF869UXX,ENCFF722QLW	ENCFF352PAK,ENCFF855AZI	ENCFF581RVY,ENCFF363PGR	ENCFF097FBP	SF3B4 eCLIP mock input	ENCFF772NLB,ENCFF673XBX	ENCFF976CQJ
BCCIP	HepG2	ENCSR485QCG	ENCSR655BRZ	ENCFF287LMI,ENCFF300RFO,ENCFF292ANE,ENCFF896YHT	ENCFF005HRW,ENCFF731PYG	ENCFF627YDB,ENCFF698TRT	ENCFF842EFT	BCCIP eCLIP mock input	ENCFF996LKZ,ENCFF371GVL	ENCFF421BZA
XRN2	HepG2	ENCSR655NZA	ENCSR247PDK	ENCFF008SMT,ENCFF470XOZ,ENCFF017XXT,ENCFF184DUX	ENCFF307RJJ,ENCFF260PAC	ENCFF845EBP,ENCFF944KMN	ENCFF717EQF	XRN2 eCLIP mock input	ENCFF147FKV,ENCFF947NEA	ENCFF723GEY
FMR1	K562	ENCSR331VNX	ENCSR735MBZ	ENCFF647ULQ,ENCFF319MIE,ENCFF111LIY,ENCFF217LJP	ENCFF736XNI,ENCFF436TNC	ENCFF965SEZ,ENCFF393YLO	ENCFF700XBC	FMR1 eCLIP mock input	ENCFF495FSA,ENCFF524AJF	ENCFF328KAL
FXR2	K562	ENCSR224QWC	ENCSR411IMJ	ENCFF487CVX,ENCFF390XNM,ENCFF616XVI,ENCFF179VQL	ENCFF880NPI,ENCFF950NHZ	ENCFF871ZJM,ENCFF639OOE	ENCFF363IJZ	FXR2 eCLIP mock input	ENCFF277PAA,ENCFF508IIT	ENCFF161OXR
TRA2A	K562	ENCSR365NVO	ENCSR619RLC	ENCFF917GQR,ENCFF795IGM,ENCFF349ZAH,ENCFF116QDH	ENCFF222FBC,ENCFF059QDI	ENCFF257VRQ,ENCFF744EQP	ENCFF004IIT	TRA2A eCLIP mock input	ENCFF057LEI,ENCFF169EQC	ENCFF175TON
DDX42	K562	ENCSR576SHT	ENCSR200SAU	ENCFF196YUL,ENCFF450GCJ,ENCFF032CWK,ENCFF092NLI	ENCFF337FDR,ENCFF920GHG	ENCFF615THP,ENCFF874RBP	ENCFF367VYJ	DDX42 eCLIP mock input	ENCFF409TRK,ENCFF037AIE	ENCFF623MFK
U2AF2	K562	ENCSR893RAV	ENCSR871RTL	ENCFF270BLT,ENCFF567UMG,ENCFF708UWK,ENCFF886IXX	ENCFF092WRE,ENCFF783DTX	ENCFF454FEB,ENCFF430RTZ	ENCFF331AFC	U2AF2 eCLIP mock input	ENCFF325JZX,ENCFF303MYY	ENCFF097VMD
LARP7	K562	ENCSR456KXI	ENCSR863ZGZ	ENCFF803VTZ,ENCFF905YHV,ENCFF327HGP,ENCFF256RGM	ENCFF473ESV,ENCFF918NSS	ENCFF017NRG,ENCFF208AAW	ENCFF305BNZ	LARP7 eCLIP mock input	ENCFF476ASR,ENCFF967IQR	ENCFF699GNU
U2AF1	K562	ENCSR862QCH	ENCSR482ZSE	ENCFF818OSI,ENCFF936MBM,ENCFF663SQD,ENCFF208AKL	ENCFF367JCV,ENCFF425GCF	ENCFF555DWV,ENCFF468LUS	ENCFF163SWW	U2AF1 eCLIP mock input	ENCFF704DIO,ENCFF690PIW	ENCFF097FJQ
XRN2	K562	ENCSR657TZB	ENCSR170XQH	ENCFF032DOJ,ENCFF963JOW,ENCFF107DSH,ENCFF096SEZ	ENCFF630LQE,ENCFF752ZYN	ENCFF167DBG,ENCFF441GJR	ENCFF851FUY	XRN2 eCLIP mock input	ENCFF624VHF,ENCFF449OPY	ENCFF651CUS
HNRNPA1	K562	ENCSR154HRN	ENCSR898ZCL	ENCFF107UYK,ENCFF352GSS,ENCFF546OAU,ENCFF850NCY	ENCFF012EDL,ENCFF292CIT	ENCFF615KJU,ENCFF174RLY	ENCFF955PCQ	HNRNPA1 eCLIP mock input	ENCFF895XZY,ENCFF872NAM	ENCFF335HAD
HNRNPU	K562	ENCSR520BZQ	ENCSR829SLO	ENCFF384LLO,ENCFF089LNF,ENCFF145OZZ,ENCFF253HOY	ENCFF881JZG,ENCFF439LWC	ENCFF960NDY,ENCFF014BXV	ENCFF844VZT	HNRNPU eCLIP mock input	ENCFF487SZW,ENCFF300GEY	ENCFF710NVK
SLTM	K562	ENCSR000SSH	ENCSR820GBM	ENCFF334ONA,ENCFF470BUR,ENCFF506XBB,ENCFF896KIF	ENCFF827FAW,ENCFF405BRH	ENCFF392CBU,ENCFF052VSB	ENCFF693ZAZ	SLTM eCLIP mock input	ENCFF864EZE,ENCFF699JUE	ENCFF869ACG
CPSF6	K562	ENCSR532VUB	ENCSR249WNK	ENCFF776TRJ,ENCFF975ABT,ENCFF394FNH,ENCFF420PXR	ENCFF550ABZ,ENCFF185XTD	ENCFF284QIO,ENCFF515QAG	ENCFF264WFT	CPSF6 eCLIP mock input	ENCFF887HZS,ENCFF523STK	ENCFF747XJC
EIF4G2	K562	ENCSR307YIW	ENCSR651NUF	ENCFF537IFC,ENCFF699HKX,ENCFF723JSM,ENCFF683WKJ	ENCFF118NIZ,ENCFF873WNB	ENCFF462XFB,ENCFF512MNG	ENCFF648LCX	EIF4G2 eCLIP mock input	ENCFF013DLR,ENCFF566LOT	ENCFF551LIR
SLBP	K562	ENCSR483NOP	ENCSR950WBG	ENCFF192LYD,ENCFF835QFU,ENCFF929QLP,ENCFF833YXA	ENCFF036FAN,ENCFF013SZJ	ENCFF874WRG,ENCFF397VAA	ENCFF456CGG	SLBP eCLIP mock input	ENCFF494AAJ,ENCFF296EON	ENCFF913HKF
SAFB2	K562	ENCSR943MHU	ENCSR978JXM	ENCFF820EYG,ENCFF082JRS,ENCFF899HPH,ENCFF878YBB	ENCFF663LQH,ENCFF488ZWQ	ENCFF801ARQ,ENCFF273BVZ	ENCFF193UPY	SAFB2 eCLIP mock input	ENCFF698YHW,ENCFF598NHN	ENCFF140UJJ
U2AF2	HepG2	ENCSR202BFN	ENCSR049GND	ENCFF565HKG,ENCFF912MAK,ENCFF559BLA,ENCFF440IJI	ENCFF555WXD,ENCFF706QJH	ENCFF444TCK,ENCFF523JWI	ENCFF159VOF	U2AF2 eCLIP mock input	ENCFF156ZDE,ENCFF939YLN	ENCFF045UZN
CSTF2T	K562	ENCSR840DRD	ENCSR722LZB	ENCFF305FQD,ENCFF480LCY,ENCFF084WXF,ENCFF251DNT	ENCFF106RNO,ENCFF926RLW	ENCFF043QXI,ENCFF379UQU	ENCFF536BUW	CSTF2T eCLIP mock input	ENCFF271URZ,ENCFF599GSZ	ENCFF729BOP
PRPF8	K562	ENCSR534YOI	ENCSR096SZE	ENCFF378HIP,ENCFF792GSE,ENCFF343JQN,ENCFF975SKP	ENCFF319LAK,ENCFF689MJF	ENCFF687LRO,ENCFF576DYQ	ENCFF949RPR	PRPF8 eCLIP mock input	ENCFF486ZOM,ENCFF939HBM	ENCFF365IYY
FAM120A	K562	ENCSR006OEQ	ENCSR811FFO	ENCFF874PCG,ENCFF352HXC,ENCFF094VBR,ENCFF820TME	ENCFF668AFD,ENCFF225RJI	ENCFF150KMB,ENCFF901AAL	ENCFF368MXJ	FAM120A eCLIP mock input	ENCFF161YHF,ENCFF897LLL	ENCFF847OPT
HNRNPU	HepG2	ENCSR240MVJ	ENCSR614VYQ	ENCFF195JRZ,ENCFF383SFO,ENCFF739PWI,ENCFF942SSU	ENCFF323IDR,ENCFF979DWE	ENCFF024FCB,ENCFF587FNW	ENCFF854NXI	HNRNPU eCLIP mock input	ENCFF962DLT,ENCFF149QMI	ENCFF424XSW
U2AF1	HepG2	ENCSR328LLU	ENCSR941GJG	ENCFF222RBX,ENCFF249GEL,ENCFF084CWF,ENCFF569ESD	ENCFF318ITR,ENCFF062APM	ENCFF078SCZ,ENCFF295GHA	ENCFF021VWK	U2AF1 eCLIP mock input	ENCFF036XAD,ENCFF189CPD	ENCFF753HXO
HNRNPA1	HepG2	ENCSR769UEW	ENCSR110XNS	ENCFF997GSC,ENCFF068NOP,ENCFF361AWK,ENCFF224UUW	ENCFF963VIU,ENCFF804BLC	ENCFF535MAE,ENCFF604WJZ	ENCFF121XLA	HNRNPA1 eCLIP mock input	ENCFF854MYE,ENCFF483JSE	ENCFF205PBQ
DDX21	K562	ENCSR040QLV	ENCSR266XXD	ENCFF671GCD,ENCFF363TSA,ENCFF946SJB,ENCFF253EGX	ENCFF845KUG,ENCFF099RYM	ENCFF572GMO,ENCFF945XNS	ENCFF800GPC	DDX21 eCLIP mock input	ENCFF790GSX,ENCFF953OQX	ENCFF787VFD
TIA1	K562	ENCSR057DWB	ENCSR356GCJ	ENCFF893QVN,ENCFF604VPQ,ENCFF710AFX,ENCFF820BWG	ENCFF314LSF,ENCFF900OHV	ENCFF509PKA,ENCFF673MNH	ENCFF298ZAG	TIA1 eCLIP mock input	ENCFF441RYK,ENCFF504YTU	ENCFF644ZWS
HNRNPUL1	K562	ENCSR571VHI	ENCSR482AWB	ENCFF621CZT,ENCFF658VCP,ENCFF831UXT,ENCFF342XLD	ENCFF270LHK,ENCFF472FBT	ENCFF297PQZ,ENCFF734NGD	ENCFF821EXR	HNRNPUL1 eCLIP mock input	ENCFF129UTE,ENCFF207FLE	ENCFF868UQK
PRPF8	HepG2	ENCSR121NVA	ENCSR565KBR	ENCFF507XFA,ENCFF074MHP,ENCFF419BEO,ENCFF770UHE	ENCFF244MEN,ENCFF134AZF	ENCFF646XFI,ENCFF156PFJ	ENCFF865SCT	PRPF8 eCLIP mock input	ENCFF998PYJ,ENCFF025IVF	ENCFF849APG
CSTF2T	HepG2	ENCSR919HSE	ENCSR391GLS	ENCFF762UXF,ENCFF860GJP,ENCFF093WJU,ENCFF313BCR	ENCFF346HHC,ENCFF268ECW	ENCFF700HIR,ENCFF786JAM	ENCFF945YRD	CSTF2T eCLIP mock input	ENCFF094OOZ,ENCFF895RAR	ENCFF073SGO
FAM120A	HepG2	ENCSR987NYS	ENCSR839KAX	ENCFF687SEY,ENCFF545IVO,ENCFF319ICK,ENCFF815UFF	ENCFF105IAX,ENCFF599VUS	ENCFF511SXK,ENCFF287ADK	ENCFF741FRL	FAM120A eCLIP mock input	ENCFF869DFG,ENCFF903ZBT	ENCFF333KJO
LARP7	HepG2	ENCSR961OKA	ENCSR095SIV	ENCFF932HYJ,ENCFF834FSL,ENCFF237QRX,ENCFF419HTA	ENCFF406RMO,ENCFF805KJP	ENCFF699ZLU,ENCFF440FLF	ENCFF302FFF	LARP7 eCLIP mock input	ENCFF029VYS,ENCFF076AKR	ENCFF015FBQ
SRSF1	HepG2	ENCSR989VIY	ENCSR499ZCU	ENCFF017IOI,ENCFF816JAS,ENCFF851FZF,ENCFF286FKW	ENCFF953OZR,ENCFF832WNY	ENCFF179SCM,ENCFF184TBM	ENCFF530MIN	SRSF1 eCLIP mock input	ENCFF614VTZ,ENCFF831COI	ENCFF445NNG
SND1	HepG2	ENCSR061EVO	ENCSR167OYL	ENCFF886NVW,ENCFF303YBI,ENCFF169YJW,ENCFF335KAS	ENCFF827JFL,ENCFF174TXM	ENCFF054ZXE,ENCFF749TYO	ENCFF101EKG	SND1 eCLIP mock input	ENCFF354GQD,ENCFF431GGI	ENCFF543YCY
XRCC6	HepG2	ENCSR571ROL	ENCSR044NGV	ENCFF464GUK,ENCFF202EFD,ENCFF246PWB,ENCFF632XDW	ENCFF021CNP,ENCFF128IDP	ENCFF225IXQ,ENCFF381LFD	ENCFF656IDO	XRCC6 eCLIP mock input	ENCFF656XSL,ENCFF574XRV	ENCFF350VUK
SRSF1	K562	ENCSR432XUP	ENCSR925TYQ	ENCFF776RIU,ENCFF982ZPQ,ENCFF632XBD,ENCFF559MWF	ENCFF374XWQ,ENCFF833PXB	ENCFF609IXO,ENCFF287KWV	ENCFF788UFQ	SRSF1 eCLIP mock input	ENCFF017BEN,ENCFF376PZO	ENCFF913MGS
FXR1	K562	ENCSR774RFN	ENCSR562BJW	ENCFF004KTT,ENCFF191BRO,ENCFF956CKP,ENCFF205KCE	ENCFF070XXP,ENCFF716VUM	ENCFF464GTB,ENCFF678MSG	ENCFF310NDD	FXR1 eCLIP mock input	ENCFF608BOA,ENCFF742KQJ	ENCFF589FSV
SND1	K562	ENCSR128VXC	ENCSR435EVK	ENCFF237HET,ENCFF871WGQ,ENCFF128MAP,ENCFF157LOT	ENCFF367EEH,ENCFF612RZN	ENCFF677MQI,ENCFF479VZE	ENCFF331VCF	SND1 eCLIP mock input	ENCFF056XTI,ENCFF711IGJ	ENCFF502YXG
HNRNPUL1	HepG2	ENCSR755TJC	ENCSR643JMB	ENCFF007BKB,ENCFF956VZN,ENCFF648UJC,ENCFF168AGB	ENCFF398LMC,ENCFF076JEG	ENCFF676GXG,ENCFF801KHR	ENCFF355WVE	HNRNPUL1 eCLIP mock input	ENCFF300XRU,ENCFF382BPZ	ENCFF647EHU
LIN28B	K562	ENCSR970NKP	ENCSR399CBP	ENCFF110KUU,ENCFF961JRQ,ENCFF594JCF,ENCFF557FKM	ENCFF134BOJ,ENCFF103UQK	ENCFF823WIW,ENCFF823UGV	ENCFF540UOQ	LIN28B eCLIP mock input	ENCFF064SDM,ENCFF870VFV	ENCFF981KYA
HNRNPK	K562	ENCSR268ETU	ENCSR669DKA	ENCFF228HUK,ENCFF335HRO,ENCFF900FEK,ENCFF169OLG	ENCFF525XIM,ENCFF049KXT	ENCFF769QNG,ENCFF079MYZ	ENCFF448SCQ	HNRNPK eCLIP mock input	ENCFF223QBU,ENCFF280QZL	ENCFF742LSN
RBM22	K562	ENCSR295OKT	ENCSR344EGD	ENCFF981SGX,ENCFF163RYF,ENCFF080OLT,ENCFF999SQE	ENCFF828HVQ,ENCFF367YKB	ENCFF074GNZ,ENCFF020UVE	ENCFF039FGP	RBM22 eCLIP mock input	ENCFF672MVA,ENCFF135PIG	ENCFF556BXK
ILF3	K562	ENCSR438KWZ	ENCSR760SFB	ENCFF412NAX,ENCFF585YOO,ENCFF526EKC,ENCFF824RQD	ENCFF958RKH,ENCFF415JAG	ENCFF821QFO,ENCFF857MJR	ENCFF370GDB	ILF3 eCLIP mock input	ENCFF495ZOZ,ENCFF535YZW	ENCFF715OWV
TAF15	K562	ENCSR568DZW	ENCSR653CNZ	ENCFF798VKV,ENCFF646IFT,ENCFF364URW,ENCFF915ATC	ENCFF959XVH,ENCFF797IKQ	ENCFF979IVI,ENCFF783IGF	ENCFF131ZWK	TAF15 eCLIP mock input	ENCFF868SVO,ENCFF895IJH	ENCFF252UPV
TARDBP	K562	ENCSR584TCR	ENCSR924OLO	ENCFF661TYX,ENCFF734UEC,ENCFF147JYD,ENCFF218BOC	ENCFF565CEU,ENCFF453YOD	ENCFF697CMV,ENCFF333KPU	ENCFF259NLI	TARDBP eCLIP mock input	ENCFF558NTZ,ENCFF333DTJ	ENCFF887NON
DGCR8	K562	ENCSR947JVR	ENCSR616BTD	ENCFF969KXX,ENCFF370UVC,ENCFF905DBX,ENCFF162KZD	ENCFF614EMY,ENCFF491LUG	ENCFF887LSX,ENCFF735UHA	ENCFF239WCW	DGCR8 eCLIP mock input	ENCFF389CTP,ENCFF933TIF	ENCFF291ITN
GTF2F1	K562	ENCSR736AAG	ENCSR157BRV	ENCFF372THP,ENCFF044HRW,ENCFF634ATL,ENCFF520MEC	ENCFF189QBX,ENCFF215OMD	ENCFF739CHZ,ENCFF968DUU	ENCFF445JRX	GTF2F1 eCLIP mock input	ENCFF317QOW,ENCFF057SJT	ENCFF135DTM
SMNDC1	HepG2	ENCSR373ODC	ENCSR388VKV	ENCFF643XEW,ENCFF347ARQ,ENCFF911CAB,ENCFF963AVW	ENCFF468CQU,ENCFF966TSJ	ENCFF230AER,ENCFF240MCZ	ENCFF693EMF	SMNDC1 eCLIP mock input	ENCFF040CHT,ENCFF993KFQ	ENCFF410TUD
PCBP2	HepG2	ENCSR339FUY	ENCSR115GAA	ENCFF332NKK,ENCFF359KSX,ENCFF893VXG,ENCFF488GID	ENCFF812IPR,ENCFF032HWP	ENCFF074AQN,ENCFF322DXB	ENCFF560CDL	PCBP2 eCLIP mock input	ENCFF837BRE,ENCFF130FRI	ENCFF124RDW
DDX3X	K562	ENCSR930BZL	ENCSR028CRL	ENCFF943MML,ENCFF151JUK,ENCFF029BAQ,ENCFF357NSP	ENCFF260CNL,ENCFF188BJH	ENCFF737SOJ,ENCFF039BKT	ENCFF667MXK	DDX3X eCLIP mock input	ENCFF006DQH,ENCFF768GAB	ENCFF697EJY
SBDS	K562	ENCSR059CWF	ENCSR038TMA	ENCFF523LSW,ENCFF114WDK,ENCFF932LRA,ENCFF385QVY	ENCFF974XMI,ENCFF840JWJ	ENCFF175EIG,ENCFF873TSY	ENCFF105PMR	SBDS eCLIP mock input	ENCFF397TYS,ENCFF270EUA	ENCFF310FMZ
KHDRBS1	K562	ENCSR628IDK	ENCSR197NFH	ENCFF289UZZ,ENCFF651RTO,ENCFF676NAG,ENCFF947CCD	ENCFF608WLW,ENCFF352QTY	ENCFF052ABQ,ENCFF390ANM	ENCFF124YKO	KHDRBS1 eCLIP mock input	ENCFF413EEC,ENCFF949DMR	ENCFF721FKR
NPM1	K562	ENCSR867DSZ	ENCSR468ZQA	ENCFF217PBP,ENCFF741BIN,ENCFF938BSK,ENCFF996KND	ENCFF415BMS,ENCFF531FNJ	ENCFF743GIA,ENCFF392QAQ	ENCFF545FMX	NPM1 eCLIP mock input	ENCFF040BAA,ENCFF209VJW	ENCFF494JUE
GNL3	K562	ENCSR301UQM	ENCSR977GTT	ENCFF424ZQP,ENCFF364XWE,ENCFF509YYT,ENCFF410KLG	ENCFF282DMO,ENCFF379DSY	ENCFF943BFF,ENCFF004XHQ	ENCFF800XSC	GNL3 eCLIP mock input	ENCFF720COV,ENCFF892UQR	ENCFF419JON
YWHAG	K562	ENCSR867ZVK	ENCSR812PBU	ENCFF498FKK,ENCFF010GZO,ENCFF803FES,ENCFF973PMP	ENCFF352NIP,ENCFF463WLQ	ENCFF240CRZ,ENCFF467LHB	ENCFF363FKB	YWHAG eCLIP mock input	ENCFF661RIY,ENCFF101JTN	ENCFF481AIY
PTBP1	K562	ENCSR981WKN	ENCSR445FZX	ENCFF019TEQ,ENCFF989UNR,ENCFF689XJE,ENCFF273VIJ	ENCFF517FVN,ENCFF247DQN	ENCFF262NXW,ENCFF200AWX	ENCFF924CZR	PTBP1 eCLIP mock input	ENCFF905RDN,ENCFF960RXN	ENCFF982TFI
APOBEC3C	K562	ENCSR739VVT	ENCSR382QLC	ENCFF260KKZ,ENCFF713YLQ,ENCFF023SPX,ENCFF285GQG,ENCFF655HJD,ENCFF774VNR,ENCFF082VYL,ENCFF392MTE,ENCFF315VJK,ENCFF315EQH	ENCFF346VFW,ENCFF398XYR	ENCFF519AJS,ENCFF319VBB	ENCFF736YDH	APOBEC3C eCLIP mock input	ENCFF718JPO,ENCFF417GHU	ENCFF420VUM
SRSF7	K562	ENCSR468FSW	ENCSR145PHJ	ENCFF077YYE,ENCFF789FCB,ENCFF931PJS,ENCFF447CPA	ENCFF302CUU,ENCFF542LDV	ENCFF939AMV,ENCFF090BZK	ENCFF449ZHX	SRSF7 eCLIP mock input	ENCFF394FLG,ENCFF770WMT	ENCFF182OOU
DGCR8	HepG2	ENCSR061SZV	ENCSR298SAD	ENCFF420ZZD,ENCFF905UKZ,ENCFF542YWU,ENCFF347OGO	ENCFF559WUX,ENCFF703NQI	ENCFF674MHQ,ENCFF382SXP	ENCFF242WEP	DGCR8 eCLIP mock input	ENCFF869IBS,ENCFF225SLP	ENCFF209NTM
GTF2F1	HepG2	ENCSR265ZIS	ENCSR451HMR	ENCFF747FBU,ENCFF613QDB,ENCFF692APB,ENCFF321BPE	ENCFF587LRZ,ENCFF498YIO	ENCFF092IJR,ENCFF240QYG	ENCFF241SUC	GTF2F1 eCLIP mock input	ENCFF595TEO,ENCFF251NBU	ENCFF435UZZ
LIN28B	HepG2	ENCSR861GYE	ENCSR746ZSV	ENCFF916HAS,ENCFF794YIP,ENCFF459WIT,ENCFF917QVW	ENCFF763NGW,ENCFF925HAH	ENCFF976KYV,ENCFF381VVY	ENCFF451AQL	LIN28B eCLIP mock input	ENCFF439RMU,ENCFF436NGE	ENCFF362UUB
TAF15	HepG2	ENCSR841EQA	ENCSR708TCY	ENCFF456KCB,ENCFF185GGV,ENCFF192XSY,ENCFF718IXR	ENCFF981SIK,ENCFF730OHC	ENCFF603JTU,ENCFF063BTH	ENCFF513PTZ	TAF15 eCLIP mock input	ENCFF832HQP,ENCFF612XKJ	ENCFF743PLU
SF3A3	HepG2	ENCSR331MIC	ENCSR859PUB	ENCFF318QPN,ENCFF507QFP,ENCFF358LEO,ENCFF912UMI	ENCFF955MLC,ENCFF231UPL	ENCFF642VTG,ENCFF075FPZ	ENCFF710LWM	SF3A3 eCLIP mock input	ENCFF337AFM,ENCFF370RMU	ENCFF514RHC
NONO	K562	ENCSR861PAR	ENCSR487EUV	ENCFF724ERL,ENCFF109GPL,ENCFF008LDP,ENCFF896KWG	ENCFF171ATE,ENCFF224NTR	ENCFF174MVU,ENCFF201YQC	ENCFF363HHT	NONO eCLIP mock input	ENCFF399ONM,ENCFF608XVX	ENCFF347ECS
PABPC4	K562	ENCSR958FKZ	ENCSR192TPA	ENCFF662IWF,ENCFF484RUL,ENCFF440SQF,ENCFF478YTR	ENCFF047TLS,ENCFF953EUQ	ENCFF463ZSJ,ENCFF772SPP	ENCFF956PEQ	PABPC4 eCLIP mock input	ENCFF611LDZ,ENCFF371WFK	ENCFF120HRN
PPIL4	K562	ENCSR197INS	ENCSR346IHS	ENCFF234LRU,ENCFF045ANJ,ENCFF854FTL,ENCFF427FOO	ENCFF194KZE,ENCFF601IBB	ENCFF188XKC,ENCFF036ZXE	ENCFF546EKR	PPIL4 eCLIP mock input	ENCFF221USS,ENCFF932XAN	ENCFF296UEW
WRN	K562	ENCSR038JME	ENCSR925ZRV	ENCFF553UKA,ENCFF673VLP,ENCFF548GPO,ENCFF137XEJ	ENCFF480XQJ,ENCFF264AQP	ENCFF109LYL,ENCFF138IUK	ENCFF938JQE	WRN eCLIP mock input	ENCFF467KQF,ENCFF137BBS	ENCFF922LFX
AKAP8L	K562	ENCSR206RXT	ENCSR550SGC	ENCFF941NZR,ENCFF228RUA,ENCFF368HXQ,ENCFF443KRX	ENCFF977DLI,ENCFF127ULN	ENCFF781FPH,ENCFF189LGT	ENCFF923ZLX	AKAP8L eCLIP mock input	ENCFF741GZP,ENCFF534UAZ	ENCFF057WTV
SFPQ	HepG2	ENCSR965DLL	ENCSR506EIW	ENCFF822GVL,ENCFF315AQY,ENCFF617MDS,ENCFF981KZD	ENCFF849HII,ENCFF862AWU	ENCFF221WOF,ENCFF919FIY	ENCFF805LKH	SFPQ eCLIP mock input	ENCFF526FTD,ENCFF163HDX	ENCFF839ZIO
KHSRP	K562	ENCSR438GZQ	ENCSR305IPT	ENCFF014LLF,ENCFF538QCY,ENCFF973MWU,ENCFF901KIG	ENCFF665BIZ,ENCFF133EJA	ENCFF498QZQ,ENCFF531NDZ	ENCFF871BYW	KHSRP eCLIP mock input	ENCFF927DLO,ENCFF517CRH	ENCFF644CKP
EWSR1	K562	ENCSR887LPK	ENCSR067UKU	ENCFF797UGN,ENCFF921GQG,ENCFF529KND,ENCFF514NRD	ENCFF455LTY,ENCFF922VUQ	ENCFF535SBV,ENCFF621ZUN	ENCFF890NIT	EWSR1 eCLIP mock input	ENCFF110AGV,ENCFF130YYP	ENCFF485UCP
PUM2	K562	ENCSR661ICQ	ENCSR439GXW	ENCFF956TOZ,ENCFF041KJT,ENCFF133DNM,ENCFF462SCV	ENCFF280ONP,ENCFF177VQI	ENCFF091HXE,ENCFF262JRE	ENCFF767LWE	PUM2 eCLIP mock input	ENCFF616FCF,ENCFF495ZPY	ENCFF043ERY
LSM11	K562	ENCSR022BVV	ENCSR952UOL	ENCFF408YYK,ENCFF924IHY,ENCFF203JSP,ENCFF875THF	ENCFF608XEX,ENCFF636BMJ	ENCFF136HXF,ENCFF425PPQ	ENCFF538ZHY	LSM11 eCLIP mock input	ENCFF122YZY,ENCFF308SPS	ENCFF816DYE
SMNDC1	K562	ENCSR658IQB	ENCSR631CJA	ENCFF317RZD,ENCFF909OTT,ENCFF457GTR,ENCFF372GBO	ENCFF851QPV,ENCFF817JQS	ENCFF581FUT,ENCFF142PZD	ENCFF119DHE	SMNDC1 eCLIP mock input	ENCFF981COP,ENCFF842VFC	ENCFF918AAS
TROVE2	K562	ENCSR539ZTS	ENCSR687GJH	ENCFF108KYH,ENCFF815JMM,ENCFF053TCK,ENCFF145LAT	ENCFF581RBS,ENCFF568HWB	ENCFF243GNO,ENCFF043TCO	ENCFF514NWO	TROVE2 eCLIP mock input	ENCFF228JKT,ENCFF015EIO	ENCFF536YVM
GPKOW	K562	ENCSR647CLF	ENCSR393STP	ENCFF776RIX,ENCFF357GNY,ENCFF062JEH,ENCFF085PPS	ENCFF400PVK,ENCFF636IYL	ENCFF760JZI,ENCFF410KNT	ENCFF889CCS	GPKOW eCLIP mock input	ENCFF821KVN,ENCFF216XJZ	ENCFF914HZF
NSUN2	K562	ENCSR081JYH	ENCSR595PFU	ENCFF149VKG,ENCFF839INY,ENCFF877FZZ,ENCFF852NUQ	ENCFF384EMH,ENCFF479GVM	ENCFF257SMG,ENCFF270MTA	ENCFF036IYW	NSUN2 eCLIP mock input	ENCFF489IRY,ENCFF645ZNG	ENCFF112GWP
FASTKD2	K562	ENCSR887FHF	ENCSR119AFY	ENCFF225HCD,ENCFF724UQB,ENCFF111XRA,ENCFF567KSY	ENCFF223JNG,ENCFF158VSM	ENCFF885BWV,ENCFF943JBN	ENCFF357ABQ	FASTKD2 eCLIP mock input	ENCFF507IXS,ENCFF197INO	ENCFF928RKY
LARP4	K562	ENCSR888YTT	ENCSR679NKE	ENCFF109RNC,ENCFF984MPJ,ENCFF780ORI,ENCFF498JIR	ENCFF644NKM,ENCFF528CMP	ENCFF544HGJ,ENCFF305LNT	ENCFF284NOU	LARP4 eCLIP mock input	ENCFF246ZNB,ENCFF586LZV	ENCFF776GPK
FTO	K562	ENCSR989SMC	ENCSR575DKE	ENCFF836JKJ,ENCFF374PSI,ENCFF877URW,ENCFF185EIE	ENCFF552FOU,ENCFF589ZWA	ENCFF485IYX,ENCFF465VTS	ENCFF441YAZ	FTO eCLIP mock input	ENCFF679NRW,ENCFF757EAS	ENCFF755GLY
UPF1	K562	ENCSR456ASB	ENCSR461LGW	ENCFF170KCT,ENCFF425NCO,ENCFF493EKO,ENCFF466HWF	ENCFF119DJS,ENCFF174FBV	ENCFF873FZT,ENCFF792HYY	ENCFF814JGE	UPF1 eCLIP mock input	ENCFF210JCS,ENCFF519MAY	ENCFF806EIK
QKI	K562	ENCSR366YOG	ENCSR615AAW	ENCFF475LRP,ENCFF823SQL,ENCFF120WPV,ENCFF776ISN	ENCFF494AKD,ENCFF372LCI	ENCFF534JXG,ENCFF963AMI	ENCFF027CBV	QKI eCLIP mock input	ENCFF620NEF,ENCFF647NVG	ENCFF849FKQ
MTPAP	K562	ENCSR200DKE	ENCSR927XDB	ENCFF962AUM,ENCFF569EHE,ENCFF386BEJ,ENCFF169NFE	ENCFF169EUQ,ENCFF998TQA	ENCFF448TUI,ENCFF984DXU	ENCFF546ZFM	MTPAP eCLIP mock input	ENCFF803XPM,ENCFF088TKT	ENCFF358UNB
UTP3	K562	ENCSR734ZHL	ENCSR241ALC	ENCFF037SFC,ENCFF901ESA,ENCFF085FSS,ENCFF612CUM	ENCFF182NRE,ENCFF317ALA	ENCFF122OMX,ENCFF739KMN	ENCFF832JDM	UTP3 eCLIP mock input	ENCFF352XFW,ENCFF850GVH	ENCFF204HIN
NCBP2	HepG2	ENCSR018RVZ	ENCSR257OYO	ENCFF841ZMA,ENCFF444ZHJ,ENCFF731KNX,ENCFF838SXG	ENCFF071ZJE,ENCFF457IKB	ENCFF047YUZ,ENCFF500HBQ	ENCFF456PLF	NCBP2 eCLIP mock input	ENCFF304ECY,ENCFF016MTU	ENCFF232YSX
QKI	HepG2	ENCSR570WLM	ENCSR130TOJ	ENCFF444DES,ENCFF540VOG,ENCFF746GSO,ENCFF180SZL	ENCFF081ZJS,ENCFF179YDO	ENCFF525PZA,ENCFF459ANM	ENCFF445CGF	QKI eCLIP mock input	ENCFF702IDH,ENCFF974DXZ	ENCFF365AGK
XRCC6	K562	ENCSR258QKO	ENCSR687HHB	ENCFF041HAI,ENCFF701NLR,ENCFF290QYC,ENCFF830OQL	ENCFF727MET,ENCFF636DUC	ENCFF007DHU,ENCFF564IUM	ENCFF329VBT	XRCC6 eCLIP mock input	ENCFF314GJB,ENCFF018HDR	ENCFF424DIC
DROSHA	K562	ENCSR653HQC	ENCSR828NSY	ENCFF073ILV,ENCFF541YAM,ENCFF521GGC,ENCFF307CXZ	ENCFF637FTL,ENCFF434GPP	ENCFF840QVA,ENCFF602ZLI	ENCFF238REI	DROSHA eCLIP mock input	ENCFF018AVT,ENCFF004HVL	ENCFF059NAB
DDX24	K562	ENCSR999WKT	ENCSR195IWB	ENCFF692JAV,ENCFF795YLW,ENCFF661UCF,ENCFF091DPF	ENCFF240HDP,ENCFF280ZCF	ENCFF006KFT,ENCFF354NUG	ENCFF792WPY	DDX24 eCLIP mock input	ENCFF113HCY,ENCFF739MOT	ENCFF327VQR
POLR2G	HepG2	ENCSR820WHR	ENCSR129SCO	ENCFF865UYY,ENCFF497VHY,ENCFF086EHM,ENCFF219FAE	ENCFF783TNF,ENCFF429JCN	ENCFF635IBM,ENCFF749CYD	ENCFF014MZO	POLR2G eCLIP mock input	ENCFF365RSB,ENCFF534IGJ	ENCFF054YWG
EXOSC5	K562	ENCSR013CTQ	ENCSR308RMD	ENCFF357QDX,ENCFF609MDJ,ENCFF193VEK,ENCFF293TAU	ENCFF070QII,ENCFF710TEK	ENCFF781WWB,ENCFF918VFZ	ENCFF427AAU	EXOSC5 eCLIP mock input	ENCFF156NIJ,ENCFF577TAB	ENCFF044BSI
DDX3X	HepG2	ENCSR648LAH	ENCSR090VXV	ENCFF484KWX,ENCFF524KUN,ENCFF244ADV,ENCFF059FHR	ENCFF984UNN,ENCFF889OOU	ENCFF798XQM,ENCFF799ICU	ENCFF885OWJ	DDX3X eCLIP mock input	ENCFF060CDK,ENCFF220JYP	ENCFF440HUP
ILF3	HepG2	ENCSR786TSC	ENCSR080OLK	ENCFF568MYZ,ENCFF479BNC,ENCFF357DPL,ENCFF431PMM	ENCFF286FBL,ENCFF409NUO	ENCFF460MRE,ENCFF535COB	ENCFF485DDA	ILF3 eCLIP mock input	ENCFF489GBW,ENCFF500NQE	ENCFF950TBS
RBM22	HepG2	ENCSR456JJQ	ENCSR775UPS	ENCFF827TLD,ENCFF125EJB,ENCFF210HLS,ENCFF433TMO	ENCFF743SKO,ENCFF755XIB	ENCFF353XWS,ENCFF990UNN	ENCFF933AGU	RBM22 eCLIP mock input	ENCFF273WXJ,ENCFF936IFL	ENCFF091VIF
PPIG	HepG2	ENCSR097NEE	ENCSR445LJH	ENCFF647KKB,ENCFF477APU,ENCFF343FWV,ENCFF193XUL	ENCFF733DRI,ENCFF144GBK	ENCFF597JSM,ENCFF603DSB	ENCFF284MRX	PPIG eCLIP mock input	ENCFF825NBG,ENCFF469MCT	ENCFF774GNF
BUD13	HepG2	ENCSR830BSQ	ENCSR777PDA	ENCFF363NIE,ENCFF793PYD,ENCFF918HTG,ENCFF201ZNG	ENCFF592BEM,ENCFF094VWE	ENCFF364QPG,ENCFF929ITC	ENCFF080PGT	BUD13 eCLIP mock input	ENCFF582HAW,ENCFF908SIL	ENCFF624JXG
RBM5	HepG2	ENCSR489ABS	ENCSR414RME	ENCFF068IRI,ENCFF391YUD,ENCFF253SAE,ENCFF797BGS	ENCFF184RSE,ENCFF949ENR	ENCFF980CBO,ENCFF663GBN	ENCFF400CFS	RBM5 eCLIP mock input	ENCFF783GFR,ENCFF021GAP	ENCFF613LRN
TROVE2	HepG2	ENCSR993FMY	ENCSR619LRH	ENCFF857CKQ,ENCFF476NYI,ENCFF681SRL,ENCFF049UNM	ENCFF876ONV,ENCFF305FNR	ENCFF515SVK,ENCFF029CYV	ENCFF877QKG	TROVE2 eCLIP mock input	ENCFF456RUG,ENCFF465JRJ	ENCFF194SFB
SF3B1	K562	ENCSR133QEA	ENCSR496UBM	ENCFF351MRH,ENCFF585JKL,ENCFF763CZN,ENCFF151JUN	ENCFF177PRH,ENCFF766KGY	ENCFF498GFT,ENCFF210VRR	ENCFF322GPD	SF3B1 eCLIP mock input	ENCFF185ZHX,ENCFF231PYQ	ENCFF865PNX
SF3B4	K562	ENCSR267OLV	ENCSR305KNE	ENCFF036ZJT,ENCFF363ZXR,ENCFF063MAF,ENCFF900YPE	ENCFF379LAL,ENCFF477PBU	ENCFF013ZHF,ENCFF658CBT	ENCFF187VMX	SF3B4 eCLIP mock input	ENCFF492WZW,ENCFF802HAI	ENCFF503WPM
BUD13	K562	ENCSR663WES	ENCSR736LKF	ENCFF318ADU,ENCFF545BFR,ENCFF608MEF,ENCFF912DJK	ENCFF130YZF,ENCFF104FKE	ENCFF560OAU,ENCFF102QYZ	ENCFF651CNX	BUD13 eCLIP mock input	ENCFF818MIM,ENCFF593CTK	ENCFF068QGD
METAP2	K562	ENCSR303OQD	ENCSR750NTM	ENCFF136TZL,ENCFF305KBN,ENCFF255JDZ,ENCFF385LMB	ENCFF662GNC,ENCFF468ZMC	ENCFF727RJA,ENCFF041HMB	ENCFF565BTR	METAP2 eCLIP mock input	ENCFF832UNJ,ENCFF591UZM	ENCFF942TNV
AATF	K562	ENCSR819XBT	ENCSR290JPJ	ENCFF057BVQ,ENCFF268XIQ,ENCFF647ZMG,ENCFF990ZCZ	ENCFF783AKB,ENCFF906MGJ	ENCFF415HBM,ENCFF715LDJ	ENCFF514KIW	AATF eCLIP mock input	ENCFF934QLS,ENCFF440KLK	ENCFF093NIR
RBM15	K562	ENCSR196INN	ENCSR454EER	ENCFF688FME,ENCFF418DFE,ENCFF008EYG,ENCFF452DMI	ENCFF141MFP,ENCFF532QNF	ENCFF715SCF,ENCFF404OSK	ENCFF527BMM	RBM15 eCLIP mock input	ENCFF933ORH,ENCFF584YFH	ENCFF413OBS
NOLC1	K562	ENCSR001VAC	ENCSR009CIV	ENCFF498BYQ,ENCFF120UIK,ENCFF678KRL,ENCFF974GXQ	ENCFF362IRW,ENCFF624HKO	ENCFF754NXM,ENCFF942SMX	ENCFF151HRC	NOLC1 eCLIP mock input	ENCFF813QRH,ENCFF900HNJ	ENCFF415WMT
WDR43	K562	ENCSR349CMI	ENCSR404ABA	ENCFF083HOA,ENCFF899IIA,ENCFF522XKE,ENCFF188RTW	ENCFF380CNM,ENCFF748FDO	ENCFF509FAF,ENCFF425HAU	ENCFF358QSY	WDR43 eCLIP mock input	ENCFF855XKN,ENCFF407AXQ	ENCFF701CEW
HLTF	K562	ENCSR589YHM	ENCSR502NKG	ENCFF325PJW,ENCFF538MPL,ENCFF814HAY,ENCFF442CAN	ENCFF043RMT,ENCFF370ROE	ENCFF726GRF,ENCFF952TOI	ENCFF623DVN	HLTF eCLIP mock input	ENCFF767CEO,ENCFF089OYZ	ENCFF615TJD
RPS3	K562	ENCSR120EAR	ENCSR494JFR	ENCFF250XVF,ENCFF111EUR,ENCFF544ECV,ENCFF209JOZ	ENCFF528YKE,ENCFF094OTN	ENCFF323ZDL,ENCFF922WMS	ENCFF834BGX	RPS3 eCLIP mock input	ENCFF672BYS,ENCFF744CGY	ENCFF700HKI
AGGF1	K562	ENCSR725ARB	ENCSR910LAN	ENCFF290RMT,ENCFF505DQW,ENCFF914VHS,ENCFF243EOW	ENCFF259KQL,ENCFF606WSU	ENCFF450VBG,ENCFF683KLO	ENCFF169SMQ	AGGF1 eCLIP mock input	ENCFF725ITK,ENCFF934XSG	ENCFF764ZUP
NOL12	HepG2	ENCSR820DQJ	ENCSR709ABG	ENCFF241ABH,ENCFF483TJU,ENCFF765OCP,ENCFF906PLZ	ENCFF160ZHG,ENCFF821NNN	ENCFF716SCR,ENCFF515WRY	ENCFF047PZR	NOL12 eCLIP mock input	ENCFF847HXV,ENCFF635VEP	ENCFF818JLM
RPS3	HepG2	ENCSR766FAC	ENCSR745BIL	ENCFF850KGS,ENCFF574FKW,ENCFF048FYV,ENCFF368GUH	ENCFF634IHJ,ENCFF055PDH	ENCFF843WBE,ENCFF163XOB	ENCFF985DTC	RPS3 eCLIP mock input	ENCFF457ZQN,ENCFF779VXI	ENCFF708TVU
AGGF1	HepG2	ENCSR543TPH	ENCSR182AEG	ENCFF139PUX,ENCFF208VFO,ENCFF164QUS,ENCFF958HKG	ENCFF036HIA,ENCFF948TWD	ENCFF388PDG,ENCFF283MCJ	ENCFF617LAH	AGGF1 eCLIP mock input	ENCFF794KAP,ENCFF782ZJI	ENCFF506IYH
DKC1	HepG2	ENCSR301TFY	ENCSR197LHH	ENCFF850VGF,ENCFF462ZYJ,ENCFF565YYP,ENCFF494NKD	ENCFF111YEH,ENCFF568RRM	ENCFF074ATJ,ENCFF043XKO	ENCFF002FLD	DKC1 eCLIP mock input	ENCFF793DFG,ENCFF734WRT	ENCFF973XJS
EIF3H	HepG2	ENCSR916XIV	ENCSR756NPZ	ENCFF408PDH,ENCFF146VOH,ENCFF105SXR,ENCFF834HXI	ENCFF321VYR,ENCFF135UVS	ENCFF770FPA,ENCFF582LGR	ENCFF928OEC	EIF3H eCLIP mock input	ENCFF183PTD,ENCFF901JEH	ENCFF984JIA
NKRF	HepG2	ENCSR277DEO	ENCSR479XOI	ENCFF558SOA,ENCFF661HMQ,ENCFF430JKC,ENCFF660VTK	ENCFF825FWR,ENCFF470VYY	ENCFF233SNH,ENCFF864UGQ	ENCFF061DTB	NKRF eCLIP mock input	ENCFF374APS,ENCFF837GYT	ENCFF085NXC
ZRANB2	K562	ENCSR663NRA	ENCSR528HOM	ENCFF955OGW,ENCFF435TFT,ENCFF897MPT,ENCFF681RRF	ENCFF157TJP,ENCFF350ANF	ENCFF464HWD,ENCFF709ENB	ENCFF982GEG	ZRANB2 eCLIP mock input	ENCFF215LAB,ENCFF554SKU	ENCFF562FIX
DDX55	K562	ENCSR923NKN	ENCSR180EJY	ENCFF992HTJ,ENCFF782ZSQ,ENCFF667IWN,ENCFF438QZI	ENCFF826HOQ,ENCFF492LNE	ENCFF432FVJ,ENCFF099PFC	ENCFF727XDH	DDX55 eCLIP mock input	ENCFF971JKG,ENCFF216XJE	ENCFF034NUD
YBX3	K562	ENCSR529FKI	ENCSR660VTT	ENCFF655OVT,ENCFF631SCU,ENCFF047HLT,ENCFF841ECJ	ENCFF176ZDX,ENCFF916BBS	ENCFF526YVR,ENCFF231IID	ENCFF567MGK	YBX3 eCLIP mock input	ENCFF035HRR,ENCFF131CGH	ENCFF405CXK
RBM15	HepG2	ENCSR754NDA	ENCSR317PWQ	ENCFF060IFR,ENCFF923FKJ,ENCFF869TEZ,ENCFF172MCY	ENCFF499LMU,ENCFF415HAC	ENCFF017HYK,ENCFF971BBY	ENCFF982RHC	RBM15 eCLIP mock input	ENCFF314IKA,ENCFF882PYI	ENCFF809OPL
NOLC1	HepG2	ENCSR194HZU	ENCSR278BZH	ENCFF537BAJ,ENCFF656UJI,ENCFF161CIM,ENCFF091OGJ	ENCFF840HYK,ENCFF102DLV	ENCFF913QWS,ENCFF633BUL	ENCFF944ISN	NOLC1 eCLIP mock input	ENCFF200IHY,ENCFF134DMB	ENCFF221KHG
CDC40	HepG2	ENCSR815VVI	ENCSR828ALT	ENCFF359LZO,ENCFF376EVA,ENCFF570ACD,ENCFF886RPO	ENCFF171MEK,ENCFF282MQX	ENCFF890AXT,ENCFF513MLD	ENCFF204UQL	CDC40 eCLIP mock input	ENCFF238HQO,ENCFF188PUE	ENCFF656NLF
LARP4	HepG2	ENCSR805SRN	ENCSR192PUP	ENCFF365UUW,ENCFF362EMN,ENCFF276CTM,ENCFF163HLQ	ENCFF284OHP,ENCFF080EMQ	ENCFF288SGB,ENCFF130RAQ	ENCFF263BIJ	LARP4 eCLIP mock input	ENCFF512AHQ,ENCFF649CHF	ENCFF234DAV
HNRNPL	K562	ENCSR795CAI	ENCSR299AAB	ENCFF868IOA,ENCFF490VFL,ENCFF669YDE,ENCFF549QWD	ENCFF330GSE,ENCFF431VLG	ENCFF796KSB,ENCFF782DAY	ENCFF296JHG	HNRNPL eCLIP mock input	ENCFF796BVT,ENCFF862OAB	ENCFF639SDC
NIPBL	K562	ENCSR891RIC	ENCSR816NVJ	ENCFF742IAV,ENCFF658FIC,ENCFF022RTU,ENCFF325XUV	ENCFF861ARK,ENCFF472YSO	ENCFF484RAM,ENCFF525NXB	ENCFF092XHF	NIPBL eCLIP mock input	ENCFF283GNU,ENCFF835HJQ	ENCFF411ZIS
NCBP2	K562	ENCSR484LTQ	ENCSR921SHJ	ENCFF053VCT,ENCFF205RFL,ENCFF098RUK,ENCFF608TLJ	ENCFF891QNV,ENCFF771UZR	ENCFF014NHI,ENCFF509XPD	ENCFF481RZR	NCBP2 eCLIP mock input	ENCFF184DBI,ENCFF093FNE	ENCFF074LHS
ZNF622	K562	ENCSR657TZZ	ENCSR594RFP	ENCFF529AAI,ENCFF890BOX,ENCFF241RKD,ENCFF005MIK	ENCFF216ACB,ENCFF388PIX	ENCFF177JVW,ENCFF567UXH	ENCFF037BNT	ZNF622 eCLIP mock input	ENCFF626LUV,ENCFF795SBP	ENCFF790DUN
FUBP3	HepG2	ENCSR486YGP	ENCSR056RZV	ENCFF231PRV,ENCFF442NVV,ENCFF126AZS,ENCFF938RNB	ENCFF709YPU,ENCFF565TFN	ENCFF410ITK,ENCFF714TFP	ENCFF598NYT	FUBP3 eCLIP mock input	ENCFF414YHF,ENCFF024OZW	ENCFF370QJE
CSTF2	HepG2	ENCSR384MWO	ENCSR309GHK	ENCFF597QAD,ENCFF366XCA,ENCFF180MDZ,ENCFF408GJH	ENCFF175HHG,ENCFF103BFG	ENCFF892JUQ,ENCFF370ZBJ	ENCFF222ULF	CSTF2 eCLIP mock input	ENCFF900NQN,ENCFF413QVJ	ENCFF836AYV
DROSHA	HepG2	ENCSR834YLD	ENCSR785VKF	ENCFF744PVS,ENCFF484RCY,ENCFF673CDP,ENCFF110FOW	ENCFF773TOS,ENCFF190HNU	ENCFF548JFY,ENCFF146RNO	ENCFF624RZR	DROSHA eCLIP mock input	ENCFF687BMD,ENCFF064NLH	ENCFF960QIE
DDX6	K562	ENCSR893EFU	ENCSR207DWI	ENCFF024VZT,ENCFF259KOV,ENCFF915SRQ,ENCFF163DCH	ENCFF457JWB,ENCFF766EMG	ENCFF906PBB,ENCFF626UUD	ENCFF846JEW	DDX6 eCLIP mock input	ENCFF301TAX,ENCFF510SNL	ENCFF982ORK
EFTUD2	K562	ENCSR844RVX	ENCSR266UVO	ENCFF073SAE,ENCFF701RMR,ENCFF273YUG,ENCFF688KVW	ENCFF737JZP,ENCFF652IOV	ENCFF689YIJ,ENCFF691BHS	ENCFF190WAS	EFTUD2 eCLIP mock input	ENCFF283JNS,ENCFF480DFF	ENCFF786JER
TBRG4	K562	ENCSR506OTC	ENCSR512EZA	ENCFF894RPF,ENCFF399OEH,ENCFF582GSU,ENCFF345TKW	ENCFF910QNU,ENCFF307XYP	ENCFF033ZLA,ENCFF040CEA	ENCFF509AKB	TBRG4 eCLIP mock input	ENCFF986GFV,ENCFF491PHA	ENCFF365ZFZ
DDX51	K562	ENCSR145NLR	ENCSR268SKI	ENCFF447BHR,ENCFF402STK,ENCFF258EAW,ENCFF143MWR	ENCFF536UEG,ENCFF924PFV	ENCFF475ZZT,ENCFF042FAB	ENCFF146YPF	DDX51 eCLIP mock input	ENCFF057EYS,ENCFF839MJH	ENCFF509GAY
DDX6	HepG2	ENCSR141OIM	ENCSR099KAK	ENCFF513AFK,ENCFF102XRX,ENCFF057WYD,ENCFF566VWD	ENCFF978UYI,ENCFF293PUM	ENCFF438KSN,ENCFF650BQD	ENCFF261SMW	DDX6 eCLIP mock input	ENCFF219DHH,ENCFF158NBG	ENCFF686MTX
LSM11	HepG2	ENCSR135VMS	ENCSR114XBO	ENCFF407UHQ,ENCFF754DEC,ENCFF004CIG,ENCFF453KFP	ENCFF229GCX,ENCFF443NQT	ENCFF870HZF,ENCFF220ECM	ENCFF637JMJ	LSM11 eCLIP mock input	ENCFF356BGH,ENCFF369YVX	ENCFF016TIF
STAU2	HepG2	ENCSR979EWD	ENCSR701QEP	ENCFF920RKR,ENCFF048PWH,ENCFF366NPD,ENCFF659GPS	ENCFF709VHF,ENCFF884DMT	ENCFF879BYO,ENCFF792GQD	ENCFF788LMZ	STAU2 eCLIP mock input	ENCFF278UYQ,ENCFF053PON	ENCFF737HQI
DDX55	HepG2	ENCSR845VGB	ENCSR454OFD	ENCFF341WEI,ENCFF669BXQ,ENCFF802XHE,ENCFF718DYI	ENCFF744ELJ,ENCFF825UNM	ENCFF315AVG,ENCFF584QHX	ENCFF822NMS	DDX55 eCLIP mock input	ENCFF426NRC,ENCFF284VKE	ENCFF419WYK
GRSF1	HepG2	ENCSR668MJX	ENCSR638YHN	ENCFF427GWM,ENCFF948LDL,ENCFF955NYU,ENCFF886HXX	ENCFF163SXQ,ENCFF374FFC	ENCFF733VOV,ENCFF451GQU	ENCFF103XLC	GRSF1 eCLIP mock input	ENCFF015RNL,ENCFF632IKX	ENCFF073MFR
WDR43	HepG2	ENCSR085JPB	ENCSR722KGI	ENCFF503AHN,ENCFF577MTW,ENCFF133XVB,ENCFF291FNE	ENCFF569JWF,ENCFF938XEE	ENCFF868YSF,ENCFF784AMG	ENCFF431WWR	WDR43 eCLIP mock input	ENCFF274FAE,ENCFF535EYW	ENCFF917IQK
DDX59	HepG2	ENCSR214BZA	ENCSR334OMC	ENCFF735YZN,ENCFF828OKI,ENCFF298QDG,ENCFF191WAJ	ENCFF480MRD,ENCFF112UBR	ENCFF441KPC,ENCFF485MSN	ENCFF074EQM	DDX59 eCLIP mock input	ENCFF993FHX,ENCFF678SWO	ENCFF995MPE
UCHL5	K562	ENCSR349KMG	ENCSR751CSY	ENCFF096AKL,ENCFF155EKG,ENCFF787FER,ENCFF807WFX	ENCFF488QYF,ENCFF922LSS	ENCFF912GTJ,ENCFF713NFZ	ENCFF374PBK	UCHL5 eCLIP mock input	ENCFF434XME,ENCFF545RPT	ENCFF886HUH
RPS11	K562	ENCSR269AJF	ENCSR881RJL	ENCFF005DWR,ENCFF268WIE,ENCFF463FQZ,ENCFF449AWG	ENCFF681CLC,ENCFF430NNZ	ENCFF661HIT,ENCFF062WUD	ENCFF803GSP	RPS11 eCLIP mock input	ENCFF431WVH,ENCFF159ANK	ENCFF067EPR
TBRG4	HepG2	ENCSR916SRV	ENCSR081WUU	ENCFF085PRU,ENCFF669MVS,ENCFF447XXS,ENCFF718RWU	ENCFF925OBE,ENCFF116ASC	ENCFF472CCD,ENCFF454ZHL	ENCFF304YLR	TBRG4 eCLIP mock input	ENCFF727FEM,ENCFF312KNQ	ENCFF082JCZ
UTP18	HepG2	ENCSR488JKQ	ENCSR387OVO	ENCFF555EML,ENCFF117YFR,ENCFF019ITV,ENCFF466WOW	ENCFF747AWV,ENCFF220TVR	ENCFF227SZN,ENCFF235ASG	ENCFF926QBW	UTP18 eCLIP mock input	ENCFF811ZGE,ENCFF812WIZ	ENCFF180MCF
AARS	K562	ENCSR825SVO	ENCSR696PRX	ENCFF315MYF,ENCFF505WTD,ENCFF249ULX,ENCFF698SDU	ENCFF236UYB,ENCFF694QCY	ENCFF400HPZ,ENCFF374VRV	ENCFF756RYJ	AARS eCLIP mock input	ENCFF159ZFD,ENCFF595YFZ	ENCFF713BCH
EIF3D	HepG2	ENCSR041NUV	ENCSR755PSW	ENCFF024EQI,ENCFF851SIK,ENCFF957IOQ,ENCFF329LNT	ENCFF187PCO,ENCFF005VCE	ENCFF650RVF,ENCFF738CPK	ENCFF130JJX	EIF3D eCLIP mock input	ENCFF576RGH,ENCFF432GMP	ENCFF400HLC
GRWD1	HepG2	ENCSR893NWB	ENCSR835ZOK	ENCFF451BKG,ENCFF500BLJ,ENCFF874PLO,ENCFF933DLG	ENCFF449TUS,ENCFF459XDE	ENCFF689GDA,ENCFF735YNV	ENCFF713QGM	GRWD1 eCLIP mock input	ENCFF305DED,ENCFF138IDT	ENCFF403RNH
UCHL5	HepG2	ENCSR490IEE	ENCSR161TFX	ENCFF322VWH,ENCFF007BPN,ENCFF769IXL,ENCFF101IOW	ENCFF642XMP,ENCFF671VFZ	ENCFF305LRB,ENCFF171KTG	ENCFF391KVJ	UCHL5 eCLIP mock input	ENCFF196BNM,ENCFF269WBT	ENCFF352SQG
EFTUD2	HepG2	ENCSR527DXF	ENCSR878HWU	ENCFF490GBA,ENCFF441XUV,ENCFF727KTZ,ENCFF454UOS	ENCFF381UFF,ENCFF201YNC	ENCFF511ZTQ,ENCFF955RUR	ENCFF017IRY	EFTUD2 eCLIP mock input	ENCFF826QWS,ENCFF671ZYB	ENCFF056AWB
SUB1	HepG2	ENCSR406OOZ	ENCSR641PRC	ENCFF811LOQ,ENCFF457GXO,ENCFF514SOO,ENCFF513BPQ	ENCFF994CFH,ENCFF908VRY	ENCFF033IXH,ENCFF978MMK	ENCFF510KUY	SUB1 eCLIP mock input	ENCFF838LHV,ENCFF988APT	ENCFF402KQE
ZC3H11A	HepG2	ENCSR907GUB	ENCSR098VKQ	ENCFF058CEF,ENCFF824KNR,ENCFF458RXV,ENCFF481WSB	ENCFF784LBV,ENCFF225LEZ	ENCFF058BHE,ENCFF141VGU	ENCFF055TAZ	ZC3H11A eCLIP mock input	ENCFF612GEW,ENCFF854LFS	ENCFF102OYH
DDX52	HepG2	ENCSR970FEW	ENCSR991LWQ	ENCFF479WLK,ENCFF560TLH,ENCFF522NFJ,ENCFF939HML	ENCFF356MCF,ENCFF879GTY	ENCFF591WOA,ENCFF539JUN	ENCFF257KKQ	DDX52 eCLIP mock input	ENCFF258COW,ENCFF065PGK	ENCFF943JVS
BCLAF1	HepG2	ENCSR876EYA	ENCSR128BUO	ENCFF463HOI,ENCFF033JHH,ENCFF695FAB,ENCFF490SCE	ENCFF376EDQ,ENCFF139XGO	ENCFF691JPV,ENCFF858HBB	ENCFF930HHV	BCLAF1 eCLIP mock input	ENCFF096GCS,ENCFF173AOK	ENCFF291XOO
GRWD1	K562	ENCSR999YGP	ENCSR251FMT	ENCFF248ZFV,ENCFF939DRW,ENCFF727IRZ,ENCFF569HJH	ENCFF885NJW,ENCFF491DNL	ENCFF757KMM,ENCFF607PIM	ENCFF146YIO	GRWD1 eCLIP mock input	ENCFF398EKK,ENCFF214CCK	ENCFF811ULI
EIF3G	K562	ENCSR023PKW	ENCSR761AJD	ENCFF548DYX,ENCFF627GSD,ENCFF908IVH,ENCFF364MMW	ENCFF613CYM,ENCFF083KKV	ENCFF362BDI,ENCFF258VPL	ENCFF534ONM	EIF3G eCLIP mock input	ENCFF539DGJ,ENCFF743HXX	ENCFF750DBW
FASTKD2	HepG2	ENCSR023UHL	ENCSR671FKF	ENCFF891HJO,ENCFF128ROY,ENCFF761ZXY,ENCFF540UVX	ENCFF903QKL,ENCFF121OYK	ENCFF503DBN,ENCFF136QLO	ENCFF265RIO	FASTKD2 eCLIP mock input	ENCFF189FJO,ENCFF202HGO	ENCFF217NZS
SUPV3L1	HepG2	ENCSR580MFX	ENCSR376KLZ	ENCFF300RXV,ENCFF956CPQ,ENCFF728OEM,ENCFF349HRX	ENCFF429MXX,ENCFF816LYN	ENCFF882KLS,ENCFF089NRQ	ENCFF758EWI	SUPV3L1 eCLIP mock input	ENCFF258APN,ENCFF708EUI	ENCFF737MAB
HLTF	HepG2	ENCSR647HOX	ENCSR705DCQ	ENCFF255ZCV,ENCFF992EIC,ENCFF150BXG,ENCFF622ZDB	ENCFF773TEB,ENCFF748PZV	ENCFF250KNJ,ENCFF490MGU	ENCFF410XHF	HLTF eCLIP mock input	ENCFF272ZVR,ENCFF816KHR	ENCFF395HUI
SUGP2	HepG2	ENCSR506UPY	ENCSR895TTM	ENCFF179OBF,ENCFF451TDR,ENCFF358YCG,ENCFF873UBU	ENCFF265BFS,ENCFF556QBW	ENCFF187DUQ,ENCFF699DTX	ENCFF764MPF	SUGP2 eCLIP mock input	ENCFF126HSC,ENCFF598EKW	ENCFF021LLL
DHX30	HepG2	ENCSR565DGW	ENCSR151MPZ	ENCFF797NFN,ENCFF831CXB,ENCFF969FSD,ENCFF827KOV	ENCFF259ZLG,ENCFF678OCJ	ENCFF506NPG,ENCFF191HRQ	ENCFF233ZXV	DHX30 eCLIP mock input	ENCFF618ASS,ENCFF342RNA	ENCFF552GHW
XPO5	HepG2	ENCSR921SXC	ENCSR583KVR	ENCFF039NQM,ENCFF172XZS,ENCFF865ZYB,ENCFF989AWZ	ENCFF581UJN,ENCFF679AXS	ENCFF756YND,ENCFF028MVM	ENCFF440FET	XPO5 eCLIP mock input	ENCFF161GQY,ENCFF491CRL	ENCFF039AMW
SUPV3L1	K562	ENCSR580OFI	ENCSR328KKB	ENCFF171KZO,ENCFF987DVU,ENCFF813UKO,ENCFF126HSF	ENCFF620GJH,ENCFF852ZSI	ENCFF942LSK,ENCFF207VRH	ENCFF901ABJ	SUPV3L1 eCLIP mock input	ENCFF808KHS,ENCFF936WEJ	ENCFF445GIJ
PUS1	K562	ENCSR291XPT	ENCSR869TOB	ENCFF049SUS,ENCFF906EMD,ENCFF479SQA,ENCFF320HAD	ENCFF489AEX,ENCFF334MWZ	ENCFF990JXJ,ENCFF268XIE	ENCFF470JIH	PUS1 eCLIP mock input	ENCFF339KXC,ENCFF586BVD	ENCFF283DWL
AQR	K562	ENCSR606BPV	ENCSR952RGL	ENCFF053NWA,ENCFF761MCX,ENCFF300ZIN,ENCFF441OJX	ENCFF235BMH,ENCFF345VSH	ENCFF325SFV,ENCFF465QKS	ENCFF400KYS	AQR eCLIP mock input	ENCFF671DQC,ENCFF759FOS	ENCFF122NOF
RBFOX2	K562	ENCSR756CKJ	ENCSR051IXX	ENCFF930TLO,ENCFF163QEA,ENCFF462CMF,ENCFF942TPA	ENCFF654XPT,ENCFF249RTF	ENCFF076RDA,ENCFF994PFX	ENCFF582WWR	RBFOX2 eCLIP mock input	ENCFF495WQA,ENCFF492QZU	ENCFF045FUV
GEMIN5	K562	ENCSR238CLX	ENCSR347MVO	ENCFF384BDA,ENCFF175TMY,ENCFF921PTG,ENCFF447WDR	ENCFF410UTY,ENCFF620MFE	ENCFF594WHT,ENCFF083ZYT	ENCFF875QBF	GEMIN5 eCLIP mock input	ENCFF064TEN,ENCFF381NWX	ENCFF605CQT
HNRNPL	HepG2	ENCSR724RDN	ENCSR513UTE	ENCFF149UBH,ENCFF761PZC,ENCFF242YTA,ENCFF081VYS	ENCFF840DTR,ENCFF894SMP	ENCFF581SSQ,ENCFF415HDB	ENCFF890KEE	HNRNPL eCLIP mock input	ENCFF375ZHC,ENCFF676LYW	ENCFF139YRQ
PHF6	K562	ENCSR001KKZ	ENCSR103HDM	ENCFF877HWY,ENCFF461CTN,ENCFF042XJN,ENCFF165KAR	ENCFF213NMK,ENCFF153JFX	ENCFF967JAT,ENCFF016IHL	ENCFF958EFT	PHF6 eCLIP mock input	ENCFF928TNJ,ENCFF804TGO	ENCFF427GOR
DDX52	K562	ENCSR154CSN	ENCSR864XNB	ENCFF794QAR,ENCFF533ART,ENCFF018JZA,ENCFF592QGC	ENCFF354DPT,ENCFF698DHB	ENCFF818KZJ,ENCFF343EUG	ENCFF888SME	DDX52 eCLIP mock input	ENCFF947YWJ,ENCFF190PTC	ENCFF301JHF
DHX30	K562	ENCSR529GSJ	ENCSR224SND	ENCFF238BOS,ENCFF116KYR,ENCFF413RCX,ENCFF510RNY	ENCFF846CJI,ENCFF301IKV	ENCFF507AKH,ENCFF634UAJ	ENCFF485NXM	DHX30 eCLIP mock input	ENCFF418SOC,ENCFF245WDH	ENCFF325PKM
ZC3H8	K562	ENCSR181NRW	ENCSR716DGM	ENCFF411LMS,ENCFF361EVD,ENCFF222OHT,ENCFF172VCZ	ENCFF302NJT,ENCFF717DIZ	ENCFF515ATI,ENCFF990BSZ	ENCFF207UUG	ZC3H8 eCLIP mock input	ENCFF472ZEH,ENCFF903ROZ	ENCFF279QTB
ZC3H11A	K562	ENCSR712IAG	ENCSR321GBR	ENCFF696WFR,ENCFF735ZUW,ENCFF730ZZF,ENCFF378WQX	ENCFF116JFD,ENCFF462QFK	ENCFF929BZH,ENCFF310KBC	ENCFF327WXM	ZC3H11A eCLIP mock input	ENCFF394SQZ,ENCFF721JZR	ENCFF713XZZ
WDR3	K562	ENCSR202HKN	ENCSR033FWT	ENCFF915BUQ,ENCFF953XOY,ENCFF270QTE,ENCFF733LSZ	ENCFF731PVT,ENCFF444UFA	ENCFF380SYQ,ENCFF991NPH	ENCFF215XPR	WDR3 eCLIP mock input	ENCFF639TBT,ENCFF505OPV	ENCFF789QMT
UTP18	K562	ENCSR964VOX	ENCSR255PGS	ENCFF656OVN,ENCFF386YUM,ENCFF038OVY,ENCFF795DXS	ENCFF946YXD,ENCFF724EMZ	ENCFF379LHC,ENCFF014AWF	ENCFF456SOS	UTP18 eCLIP mock input	ENCFF372JTR,ENCFF315ECX	ENCFF342GWG
FUS	K562	ENCSR069EVH	ENCSR389ISM	ENCFF307BRQ,ENCFF336ZEJ,ENCFF841ZLV,ENCFF554AWP	ENCFF297CPZ,ENCFF763LLF	ENCFF764SZR,ENCFF446LST	ENCFF777FHS	FUS eCLIP mock input	ENCFF128HQK,ENCFF084ZXT	ENCFF481NLU
PUM1	K562	ENCSR308YNT	ENCSR832DWW	ENCFF046QBX,ENCFF116YKN,ENCFF019LLG,ENCFF353ZJC	ENCFF463VDB,ENCFF353WDF	ENCFF933SBL,ENCFF060XYT	ENCFF969AOQ	PUM1 eCLIP mock input	ENCFF475RBN,ENCFF294VPI	ENCFF344PFX
PCBP1	HepG2	ENCSR256CHX	ENCSR825FTY	ENCFF725CBA,ENCFF125HTS,ENCFF627OUC,ENCFF973FFS	ENCFF547HEQ,ENCFF041ULU	ENCFF252BJN,ENCFF940CJE	ENCFF108TOJ	PCBP1 eCLIP mock input	ENCFF693OCX,ENCFF468VDU	ENCFF935TUD
SERBP1	K562	ENCSR121GQH	ENCSR752YLF	ENCFF628QLB,ENCFF690PXO,ENCFF412TCD,ENCFF007VAP	ENCFF918RID,ENCFF287EUA	ENCFF979XAE,ENCFF710IZS	ENCFF727HMM	SERBP1 eCLIP mock input	ENCFF997VKX,ENCFF012GQR	ENCFF257CGL
FUS	HepG2	ENCSR464OSH	ENCSR986HXA	ENCFF400CXS,ENCFF331AAL,ENCFF161SRN,ENCFF821CAW	ENCFF014VCG,ENCFF311LXM	ENCFF106CGP,ENCFF163PLH	ENCFF336WDV	FUS eCLIP mock input	ENCFF078WXK,ENCFF609YLK	ENCFF654ULI
MATR3	HepG2	ENCSR290VLT	ENCSR438XYI	ENCFF891MFI,ENCFF453ITV,ENCFF527QLM,ENCFF927IJF	ENCFF719KGK,ENCFF764PHF	ENCFF874BAL,ENCFF333CUY	ENCFF298YFY	MATR3 eCLIP mock input	ENCFF396MHA,ENCFF480VLX	ENCFF790VFN
PTBP1	HepG2	ENCSR384KAN	ENCSR438NCK	ENCFF824TZM,ENCFF921MMF,ENCFF176JNE,ENCFF515WDT	ENCFF395VNE,ENCFF938PTT	ENCFF154BAE,ENCFF471GJE	ENCFF170SCU	PTBP1 eCLIP mock input	ENCFF585EFC,ENCFF583UFX	ENCFF603FCS
AKAP1	K562	ENCSR177QQY	ENCSR544UON	ENCFF413SVN,ENCFF916SOX,ENCFF187YLY,ENCFF013IBR	ENCFF981APU,ENCFF581UEA	ENCFF972INE,ENCFF701BNI	ENCFF151ZTH	AKAP1 eCLIP mock input	ENCFF208EFX,ENCFF317MHT	ENCFF447WQT
HNRNPC	K562	ENCSR249ROI	ENCSR960OKV	ENCFF937KFG,ENCFF734JPC,ENCFF149LRA,ENCFF669MUY	ENCFF381SDJ,ENCFF669YBJ	ENCFF062LWZ,ENCFF971ZDB	ENCFF159HMF	HNRNPC eCLIP mock input	ENCFF309BBY,ENCFF143NLE	ENCFF338MIV
CPEB4	K562	ENCSR046JHH	ENCSR533BNK	ENCFF764VBB,ENCFF445MTV,ENCFF423MRZ,ENCFF854FIH	ENCFF165CFI,ENCFF161SFX	ENCFF379DBY,ENCFF104VMP	ENCFF153CMF	CPEB4 eCLIP mock input	ENCFF732JDY,ENCFF296WZS	ENCFF777AFV
NIP7	HepG2	ENCSR361OCV	ENCSR138HJN	ENCFF260EIZ,ENCFF125GZY,ENCFF427MET,ENCFF134AMO	ENCFF251ZRM,ENCFF048BEP	ENCFF077RVD,ENCFF527MFS	ENCFF955VYD	NIP7 eCLIP mock input	ENCFF850JPJ,ENCFF023VWU	ENCFF325ZEZ
AKAP1	HepG2	ENCSR356ZMO	ENCSR902XTJ	ENCFF852ECZ,ENCFF672HYO,ENCFF990EAG,ENCFF075DAU	ENCFF430MTS,ENCFF847SYN	ENCFF271UXH,ENCFF807KPM	ENCFF575BCP	AKAP1 eCLIP mock input	ENCFF956TUZ,ENCFF378CCG	ENCFF008YNL
G3BP1	HepG2	ENCSR721HPX	ENCSR907EBB	ENCFF557CZU,ENCFF486NTL,ENCFF342WGS,ENCFF065SWB	ENCFF564AEK,ENCFF340DMM	ENCFF934JFZ,ENCFF165JYX	ENCFF963CVD	G3BP1 eCLIP mock input	ENCFF483ETG,ENCFF574CCO	ENCFF581DQC
FXR2	HepG2	ENCSR973HOJ	ENCSR592ESN	ENCFF733GMZ,ENCFF074OYO,ENCFF034XGK,ENCFF300OPL	ENCFF032TZM,ENCFF385GCC	ENCFF815YGA,ENCFF246SBA	ENCFF149CJJ	FXR2 eCLIP mock input	ENCFF052EKD,ENCFF160EHF	ENCFF936GTY
MATR3	K562	ENCSR440SUX	ENCSR183FVK	ENCFF991YSW,ENCFF365CXY,ENCFF358JCT,ENCFF806OBL	ENCFF457BSQ,ENCFF010BJI	ENCFF121ZEY,ENCFF904GOE	ENCFF046VQV	MATR3 eCLIP mock input	ENCFF401KWK,ENCFF230VBS	ENCFF245VHY
PCBP1	K562	ENCSR922WJV	ENCSR322KLN	ENCFF754BZY,ENCFF010ECT,ENCFF795GKY,ENCFF466YKR	ENCFF175YZC,ENCFF030CFW	ENCFF381ZBA,ENCFF022GSN	ENCFF431FMQ	PCBP1 eCLIP mock input	ENCFF998SFM,ENCFF747VRT	ENCFF524GUO
EXOSC5	HepG2	ENCSR693JWP	ENCSR831WYG	ENCFF173ODI,ENCFF507EGU,ENCFF578XQC,ENCFF383ASP,ENCFF603RJN,ENCFF622OZH,ENCFF735QHY,ENCFF261AZU,ENCFF165IYB,ENCFF050JGG	ENCFF144JVB,ENCFF535JNJ	ENCFF120LSF,ENCFF360EQG	ENCFF937QJB	EXOSC5 eCLIP mock input	ENCFF418PCV,ENCFF190LZU	ENCFF500BEE
FTO	HepG2	ENCSR903PRV	ENCSR343MKJ	ENCFF580QMH,ENCFF820YSI,ENCFF214SLR,ENCFF096YYD,ENCFF099LFN,ENCFF233ZOI,ENCFF844HAH,ENCFF790KRT,ENCFF428MRF,ENCFF460IHR	ENCFF723DFF,ENCFF063UTV	ENCFF655JNU,ENCFF925SGC	ENCFF034YUT	FTO eCLIP mock input	ENCFF104YFG,ENCFF028JUM	ENCFF310NFE
UPF1	HepG2	ENCSR539BEV	ENCSR042RCU	ENCFF022DHH,ENCFF881UQQ,ENCFF943HIX,ENCFF528BUU	ENCFF315BLR,ENCFF787DWG	ENCFF848JHB,ENCFF483STL	ENCFF242FDW	UPF1 eCLIP mock input	ENCFF159XFE,ENCFF257MNA	ENCFF639BOG
YBX3	HepG2	ENCSR735HOK	ENCSR700UGT	ENCFF428UJW,ENCFF070GQY,ENCFF594XZD,ENCFF593QXS	ENCFF843MHP,ENCFF331WIZ	ENCFF268SII,ENCFF904UKX	ENCFF075TIW	YBX3 eCLIP mock input	ENCFF706KON,ENCFF798TFX	ENCFF576RGE
SSB	HepG2	ENCSR352STY	ENCSR145ZKN	ENCFF527CYH,ENCFF916XEL,ENCFF120ZCK,ENCFF432KDL	ENCFF746AWW,ENCFF856EEK	ENCFF828WCR,ENCFF746RLH	ENCFF565RQI	SSB eCLIP mock input	ENCFF291AXK,ENCFF634ZXH	ENCFF820ONK
ABCF1	K562	ENCSR089BXO	ENCSR857ORY	ENCFF087VMD,ENCFF241MTQ,ENCFF212LWQ,ENCFF781LAN	ENCFF203DRR,ENCFF906OCW	ENCFF376NBT,ENCFF332BZR	ENCFF929AVT	ABCF1 eCLIP mock input	ENCFF022GWO,ENCFF039OUK	ENCFF817YCI
ZNF800	K562	ENCSR586DGV	ENCSR615ZYL	ENCFF642EHH,ENCFF737XQX,ENCFF009EJC,ENCFF631INY	ENCFF270YPL,ENCFF303MEM	ENCFF806GQI,ENCFF787LVR	ENCFF579NNP	ZNF800 eCLIP mock input	ENCFF369AIZ,ENCFF034ROO	ENCFF762HKJ
SSB	K562	ENCSR356MSW	ENCSR680HYD	ENCFF734LCT,ENCFF258RPS,ENCFF677KYJ,ENCFF676BHH	ENCFF659FQL,ENCFF022SQB	ENCFF704NUD,ENCFF871PJK	ENCFF324PNB	SSB eCLIP mock input	ENCFF830PVF,ENCFF642QNB	ENCFF662VUV
SDAD1	K562	ENCSR906ZJF	ENCSR155XOS	ENCFF012LSN,ENCFF646DAJ,ENCFF019OYM,ENCFF856AGT	ENCFF262TRZ,ENCFF998XEU	ENCFF475FOJ,ENCFF642DGM	ENCFF241KPE	SDAD1 eCLIP mock input	ENCFF863JKQ,ENCFF953KYZ	ENCFF982LYY
ZNF800	HepG2	ENCSR685AUR	ENCSR624CUX	ENCFF160MKE,ENCFF348GPW,ENCFF959DLJ,ENCFF343DKZ	ENCFF643WBT,ENCFF248VYV	ENCFF038BAZ,ENCFF660MWG	ENCFF793EJK	ZNF800 eCLIP mock input	ENCFF356RSL,ENCFF362SXF	ENCFF966FGY
SDAD1	HepG2	ENCSR050BDZ	ENCSR130ZDS	ENCFF283KXT,ENCFF522VGK,ENCFF772OQA,ENCFF861PYS	ENCFF875HEP,ENCFF004ZSD	ENCFF325VKM,ENCFF943KDD	ENCFF075XTM	SDAD1 eCLIP mock input	ENCFF942DWN,ENCFF908FHY	ENCFF575PPP
SAFB	HepG2	ENCSR337XGI	ENCSR451BRX	ENCFF040MFF,ENCFF134UTH,ENCFF272SVX,ENCFF707BBC	ENCFF255QDJ,ENCFF669OQB	ENCFF035IYP,ENCFF932VUF	ENCFF469SRC	SAFB eCLIP mock input	ENCFF147POJ,ENCFF184MJQ	ENCFF172IOQ
SAFB	K562	ENCSR484LAB	ENCSR111USM	ENCFF198ESK,ENCFF484YDH,ENCFF983WHV,ENCFF607DEZ	ENCFF759SQV,ENCFF251LGV	ENCFF639MAG,ENCFF407GVQ	ENCFF934PXE	SAFB eCLIP mock input	ENCFF085YZL,ENCFF855ENR	ENCFF840WOP
PABPN1	HepG2	ENCSR820UYE	ENCSR310WYE	ENCFF937NJC,ENCFF009PZB,ENCFF049DAF,ENCFF482ULC	ENCFF441BOM,ENCFF922VHA	ENCFF190DLZ,ENCFF927DMJ	ENCFF975HKC	PABPN1 eCLIP mock input	ENCFF598XCN,ENCFF204AJE	ENCFF224LLH
PRPF4	HepG2	ENCSR977OXG	ENCSR367ACZ	ENCFF601DRB,ENCFF397TFH,ENCFF041DDW,ENCFF541DXC	ENCFF714PLV,ENCFF690QDN	ENCFF270OMS,ENCFF383UPL	ENCFF485KCC	PRPF4 eCLIP mock input	ENCFF560IMA,ENCFF343WLN	ENCFF827HXV
TIAL1	HepG2	ENCSR322HHA	ENCSR599YGK	ENCFF164ZGA,ENCFF959XKN,ENCFF430UQQ,ENCFF708YAL	ENCFF118ANT,ENCFF620WSX	ENCFF456DAU,ENCFF473IIG	ENCFF387ZAH	TIAL1 eCLIP mock input	ENCFF335LFP,ENCFF095YOS	ENCFF593ZRE
KHSRP	HepG2	ENCSR366DGX	ENCSR423QXH	ENCFF950SML,ENCFF503GYR,ENCFF844XLZ,ENCFF840EOA	ENCFF464FAG,ENCFF963RSK	ENCFF509GWT,ENCFF891IAC	ENCFF553APP	KHSRP eCLIP mock input	ENCFF638CND,ENCFF665FHS	ENCFF792HHG
AQR	HepG2	ENCSR018WPY	ENCSR716AKC	ENCFF019WXR,ENCFF455ERC,ENCFF166EBF,ENCFF985BEH	ENCFF615YND,ENCFF072DMC	ENCFF016UFV,ENCFF791WOH	ENCFF351RHN	AQR eCLIP mock input	ENCFF862RKC,ENCFF746PPV	ENCFF673RJW
